# Allele-specific splicing modulates protein isoforms and Alzheimer’s risk

**DOI:** 10.64898/2026.02.13.705796

**Authors:** Alison J. King, Kofi Amoah, Laixing Zhang, Jae Hoon Bahn, Ryan M. Barney, Giovanni Quinones-Valdez, Xinshu Xiao

**Affiliations:** Bioinformatics Interdepartmental Program, University of California, Los Angeles, USA; Department of Integrative Biology and Physiology, University of California, Los Angeles, USA

## Abstract

Despite growing catalogs of genetic variation linked to human traits and diseases, the functional impact of most genetic variants remains poorly understood. Alternative splicing, particularly in the human brain, represents a key layer of post-transcriptional regulation that may mediate genetic effects on gene expression and protein diversity. In this study, we systematically map allele-specific alternative splicing (ASAS) events in postmortem brain tissues from the Mount Sinai Brain Bank cohort, identifying hundreds of genetically regulated splicing events across four brain regions. Using a concordance-based method, we nominate over 500 putative functional SNPs associated with ASAS, many of which overlap splicing QTLs (sQTLs), RNA-binding protein binding sites, and GWAS loci for Alzheimer’s disease (AD), brain traits, and immune phenotypes. ASAS events are enriched in genes involved in mitochondrial function and frequently occur in 5′ untranslated regions (5′ UTRs), where they are associated with protein quantitative trait loci (pQTLs), alternative start codons, and isoform-specific domain changes - highlighting an underappreciated mechanism through which noncoding variants can influence translation and proteome complexity. Importantly, we also identify a subset of ASAS events exhibiting disease-specific splicing patterns in AD brains, including functional SNPs with opposing splicing effects between AD and control groups in genes implicated in mitochondrial function and neuronal signaling. Together, our results provide a brain-specific, splicing-resolved map of regulatory variation and uncover novel mechanisms linking genetic variation to transcript and protein-level changes in AD. This work highlights the importance of allele-specific splicing analysis for interpreting noncoding variation in complex human disorders.
