## Supplemental Table S2 for "Allele-specific splicing modulates protein isoforms and Alzheimer’s risk"

### Sheet: Supplemental_Table_S2
Supplemental Table S2: Putative functional SNPs, ASAS exons, their associated tag SNP, and their GWAS summary statistic p-values from Bellenguez et al Nat. Genet 2022. and Jansen et al Nat. Genet. 2019. All coordinates are from the hg38 human genome. assembly.
Chromosome	Functional_SNP	AS_region_start	AS_region_end	Strand	Tag_SNP	Alleles	rsid	Bellenguez_etal_2022_pvalue	Jansen_etal_2019_pvalue
chr1	149012717	149012591	149012776	+	149012717	T>A	rs1778159	NA	NA
chr1	149012717	149012591	149012776	+	149012734	T>A	rs1778159	NA	NA
chr1	149012734	149012591	149012776	+	149012717	G>A	rs1698605	NA	NA
chr1	149012734	149012591	149012776	+	149012734	G>A	rs1698605	NA	NA
chr1	149013869	149012591	149012776	+	149012717	T>C	rs1698603	NA	NA
chr1	149013869	149012591	149012776	+	149012734	T>C	rs1698603	NA	NA
chr1	149013891	149012591	149012776	+	149012717	G>A	rs1699805	NA	NA
chr1	149013891	149012591	149012776	+	149012734	G>A	rs1699805	NA	NA
chr1	149013895	149012591	149012776	+	149012717	C>A	rs1699806	NA	NA
chr1	149013895	149012591	149012776	+	149012734	C>A	rs1699806	NA	NA
chr1	149013980	149012591	149012776	+	149012717	G>A	rs1699807	NA	NA
chr1	149013980	149012591	149012776	+	149012734	G>A	rs1699807	NA	NA
chr1	1704310	1704223	1704344	-	1704310	C>A	rs1136997	0.9609	NA
chr1	232533526	232533490	232533583	-	232533526	T>A	rs11589828	0.8913	0.766786
chr11	2989160	2989129	2989271	-	2989160	C>A	rs10833024	0.791	0.84546
chr14	35898883	35898713	35898884	+	35898883	G>C	rs77611063	0.8819	0.35302
chr15	22774285	22774216	22774313	+	22774285	G>A	rs11858475	NA	NA
chr15	25086409	25086331	25086464	+	25086409	A>G	rs4371131	0.6687	0.854184
chr15	25233086	25232868	25233681	+	25233086	A>G	rs2714757	0.7868	0.566478
chr15	25233086	25234058	25234203	+	25234190	A>G	rs2714757	0.7868	0.566478
chr15	25234190	25232868	25233681	+	25233086	A>G	rs2714758	0.8278	0.516961
chr15	25234190	25234058	25234203	+	25234190	A>G	rs2714758	0.8278	0.516961
chr15	25391717	25391596	25391791	+	25391717	G>C	rs7175773	0.1087	0.0553475
chr15	34553933	34553745	34553956	-	34553933	T>C	rs749609388	NA	NA
chr16	7021655	6876662	6876743	+	6876743	T>C	rs117617288	0.8013	0.439
chr17	45990016	45989878	45990075	+	45990016	T>C	rs2258689	0.3143	0.401338
chr2	242800	242798	242871	-	242800	T>A	rs10181051	0.7188	0.214975
chr22	26647176	26647174	26647311	+	26647176	C>G	rs763270	0.5875	0.4978
chr5	96740783	96740745	96740783	+	96740783	G>A	rs7724759	0.002025	0.308616
chr15	25207907	25207896	25208027	+	25207907	G>A	rs7182251	0.5705	0.811939
chr17	16732666	16732538	16732666	+	16732666	G>A	rs61179727	0.5369	0.613712
chr2	63842598	63842539	63842599	+	63842598	G>A	rs6546029	0.2145	0.0502437
chr7	128754552	128754529	128754722	+	128754552	C>G	rs2307040	0.3028	0.242842
chr1	226873784	226871262	226871404	+	226871336	A>G	rs11588886	0.9498	0.772607
chr1	226874905	226871262	226871404	+	226871336	G>C	rs12760155	0.9912	0.80555
chr1	227739541	227732389	227733518	+	227732402	A>G	rs11588850	0.3928	0.643709
chr1	89583481	89587903	89588085	-	89588004	A>G	rs36084789	0.4029	0.556189
chr1	95235088	95244211	95244715	+	95244383	C>A	rs56861501	0.8811	0.673027
chr1	95243344	95244211	95244715	+	95244383	T>C	rs75806115	0.7046	NA
chr1	95244773	95244211	95244715	+	95244383	A>G	rs1062076	0.9387	0.363372
chr10	13054824	13073868	13074100	-	13073887	G>A	rs1866623	0.05127	0.376525
chr10	13086336	13073868	13074100	-	13073887	C>A	rs34476927	0.1413	0.421858
chr10	13088522	13073868	13074100	-	13073887	T>A	rs11258181	0.1437	0.208063
chr11	122038127	122038027	122038243	-	122038127	G>A	rs11218504	0.06301	0.280328
chr11	35321985	35380381	35380541	-	35380538	G>A	rs72938848	0.3285	0.89769
chr11	35358060	35370941	35371096	-	35371054	G>A	rs76501819	0.6184	0.0306566
chr11	35399679	35380381	35380541	-	35380538	C>G	rs113408306	0.367	0.0893651
chr11	63690681	63718702	63721032	+	63719914	G>A	rs58198493	0.7624	0.5643
chr11	63718099	63718702	63721032	+	63719914	A>G	rs11231570	0.7836	0.5533
chr11	63727715	63718702	63721032	+	63719914	C>T	rs80161843	0.7344	0.5533
chr14	35898884	35898713	35898884	+	35898884	G>A	rs114805180	0.9461	0.376569
chr14	50758379	50756492	50758630	-	50757699	T>C	rs41299191	0.9366	0.444716
chr14	79853943	79853539	79854217	+	79853943	C>A	rs2293842	0.8519	0.898331
chr15	33121687	33088799	33088974	-	33088799	C>G	rs111445153	0.7882	0.2688
chr15	33128162	33088799	33088974	-	33088799	G>A	rs77685385	0.8593	0.243266
chr15	93066231	93065832	93066259	-	93066231	A>C	rs11074135	0.5869	0.609823
chr16	6657412	6876662	6876743	+	6876666	G>A	rs80226735	0.8315	0.5935
chr16	6670033	6876662	6876743	+	6876666	A>G	rs7200163	0.6895	0.720935
chr16	6675279	6876662	6876743	+	6876666	T>A	rs12924256	0.2885	0.662129
chr16	6687259	6876662	6876743	+	6876666	G>A	rs12934850	0.8562	0.868637
chr16	6692074	6876662	6876743	+	6876666	A>G	rs79554365	0.3706	0.350421
chr16	6694356	6876662	6876743	+	6876666	A>G	rs76497191	0.4271	0.439498
chr16	6696341	6876662	6876743	+	6876666	T>A	rs67625550	0.05783	0.543591
chr16	6699404	6876662	6876743	+	6876666	C>G	rs11860674	0.4458	0.42343
chr16	6699565	6876662	6876743	+	6876666	G>A	rs9806855	0.4603	0.390383
chr16	6701519	6876662	6876743	+	6876666	C>G	rs55769911	0.1205	0.828607
chr16	6704583	6876662	6876743	+	6876666	G>A	rs7206626	0.4519	0.687034
chr16	6705784	6876662	6876743	+	6876666	G>A	rs11860129	0.4618	0.575881
chr16	6712248	6876662	6876743	+	6876666	A>C	rs28706618	0.5818	0.603542
chr16	6713548	6876662	6876743	+	6876666	T>A	rs11077075	0.6654	0.615777
chr16	6720454	6876662	6876743	+	6876666	T>A	rs80342012	0.3524	0.194832
chr16	6736465	6876662	6876743	+	6876666	T>C	rs113006897	0.7895	0.47203
chr16	6736915	6876662	6876743	+	6876666	T>C	rs60046571	0.752	0.271384
chr16	6752326	6876662	6876743	+	6876666	C>A	rs10492836	0.9764	0.499166
chr16	6784430	6876662	6876743	+	6876666	C>A	rs11863479	0.3968	0.824162
chr16	6785389	6876662	6876743	+	6876666	G>C	rs11864396	0.5782	0.852778
chr16	6785856	6876662	6876743	+	6876666	T>C	rs74007038	0.7692	0.846309
chr16	6786351	6876662	6876743	+	6876666	G>T	rs58288272	0.9869	0.771651
chr16	6786971	6876662	6876743	+	6876743	C>G	rs74007040	0.9238	0.785421
chr16	6788397	6876662	6876743	+	6876666	C>A	rs9923210	0.9172	0.771741
chr16	6820384	6876662	6876743	+	6876666	A>C	rs12709157	0.8489	0.534772
chr16	6832754	6876662	6876743	+	6876666	C>A	rs59171819	0.7141	0.717552
chr16	6861298	6876662	6876743	+	6876666	G>A	rs11646704	0.4628	0.632996
chr16	6916552	6876662	6876743	+	6876666	G>A	rs12919552	0.3019	0.711812
chr16	6916571	6876662	6876743	+	6876666	T>C	rs12928831	0.3129	0.754819
chr16	6956872	6876662	6876743	+	6876743	T>C	rs28376136	0.9875	0.348888
chr16	6978604	6876662	6876743	+	6876743	G>A	rs8051080	0.305	0.961847
chr16	6986819	6876662	6876743	+	6876666	C>T	rs111294718	0.3068	0.388669
chr16	6995502	6876662	6876743	+	6876666	C>T	rs117658530	0.6766	0.363301
chr16	6997356	6876662	6876743	+	6876666	C>A	rs7185741	0.6275	0.985147
chr17	17169357	17164109	17167915	+	17165791	G>A	rs79902602	0.4244	0.644843
chr17	76297522	76291015	76294021	-	76293758	T>A	rs2678671	0.4768	0.3787
chr17	76302124	76291015	76294021	-	76293758	C>A	rs2585748	0.2785	0.338674
chr17	78193490	78202499	78202603	+	78202506	G>A	rs72895992	0.007848	0.254438
chr17	78194974	78202499	78202603	+	78202506	G>A	rs112275268	0.0077	0.227308
chr18	34858703	34858636	34858706	+	34858703	C>G	rs1786584	0.2371	0.263097
chr19	40352142	40365718	40365930	+	40365894	T>A	rs12460489	0.3122	0.159849
chr19	40353566	40365718	40365930	+	40365894	T>C	rs7260621	0.2174	0.215179
chr19	40355956	40365718	40365930	+	40365894	T>C	rs11666860	0.6838	0.236321
chr19	40361897	40365718	40365930	+	40365894	G>A	rs7259850	0.3314	0.340891
chr2	151889617	151970281	151970426	-	151970337	C>T	rs12612630	0.9424	0.163387
chr2	151895448	151970281	151970426	-	151970337	C>A	rs59318980	0.3864	0.284356
chr2	151902097	151970281	151970426	-	151970337	C>A	rs57006319	0.3781	0.294418
chr2	151902097	151970281	151970426	-	151970382	C>A	rs57006319	0.3781	0.294418
chr2	151905727	151970281	151970426	-	151970337	C>T	rs16830446	0.4015	0.253932
chr2	151907143	151970281	151970426	-	151970337	C>A	rs2345155	0.373	0.33679
chr2	151909609	151970281	151970426	-	151970337	G>A	rs6433714	0.3421	0.408139
chr2	151911891	151970281	151970426	-	151970337	T>C	rs113062684	0.3643	0.448842
chr2	151912328	151970281	151970426	-	151970337	G>A	rs6733800	0.3515	0.548495
chr2	151912861	151970281	151970426	-	151970337	G>A	rs6734486	0.3379	0.532564
chr2	151914247	151970281	151970426	-	151970337	C>A	rs111792375	0.3711	0.618677
chr2	151914297	151970281	151970426	-	151970337	C>A	rs143785714	0.3858	0.40129
chr2	151915584	151970281	151970426	-	151970337	T>G	rs12612998	0.3825	0.453049
chr2	151916162	151970281	151970426	-	151970337	C>A	rs7605710	0.3915	0.441607
chr2	151916279	151970281	151970426	-	151970337	A>C	rs7566512	0.384	0.442349
chr2	151920881	151970281	151970426	-	151970337	G>A	rs4553822	0.1139	0.504284
chr2	151933603	151970281	151970426	-	151970337	A>G	rs12623883	0.2875	0.345718
chr2	151944236	151970281	151970426	-	151970337	C>T	rs113760736	0.2942	0.284514
chr2	151944440	151970281	151970426	-	151970337	G>T	rs10497089	0.3003	0.277816
chr2	151944754	151970281	151970426	-	151970337	A>T	rs12613143	0.2554	0.297741
chr2	151947995	151970281	151970426	-	151970337	A>C	rs56102216	0.2545	0.340201
chr2	151948723	151970281	151970426	-	151970337	C>G	rs74535921	0.452	0.343962
chr2	151950444	151970281	151970426	-	151970337	A>G	rs12618445	0.4235	0.299522
chr2	151952551	151970281	151970426	-	151970337	C>T	rs6725269	0.4207	0.323709
chr2	151956053	151970281	151970426	-	151970337	T>A	rs57193738	0.3926	0.293524
chr2	151956054	151970281	151970426	-	151970337	C>A	rs58002648	0.3853	0.299826
chr2	151957615	151970281	151970426	-	151970337	T>C	rs16830500	0.4075	0.248285
chr2	151957950	151970281	151970426	-	151970337	G>A	rs4664511	0.7329	0.859359
chr2	151960341	151970281	151970426	-	151970337	G>A	rs6433726	0.6914	0.877982
chr2	151962154	151970281	151970426	-	151970337	C>G	rs58371252	0.4744	0.233616
chr2	151962481	151970281	151970426	-	151970337	C>T	rs72621650	0.6396	0.244879
chr2	151966634	151970281	151970426	-	151970337	T>C	rs16830513	0.4697	0.224224
chr2	151967624	151970281	151970426	-	151970337	G>A	rs13009751	0.7174	0.81216
chr2	151969967	151970281	151970426	-	151970337	T>A	rs75949209	0.4195	0.233811
chr2	151970382	151970281	151970426	-	151970382	G>A	rs6725537	0.9054	0.505221
chr2	151971251	151970281	151970426	-	151970337	T>A	rs6719642	0.7471	0.833175
chr2	151971459	151970281	151970426	-	151970337	A>C	rs7567588	0.7517	0.828233
chr2	159456990	159453613	159453801	-	159453735	A>T	rs7563375	0.2119	0.300711
chr2	159458100	159453613	159453801	-	159453735	C>T	rs149186569	0.02994	0.5827
chr2	159459588	159453613	159453801	-	159453735	C>T	rs6752392	0.2128	0.437404
chr2	159459921	159453613	159453801	-	159453735	T>C	rs58005646	0.2349	0.33011
chr2	159461189	159453613	159453801	-	159453735	T>A	rs73967879	0.2141	0.287787
chr2	159462646	159453613	159453801	-	159453735	A>G	rs6735840	0.2244	0.30397
chr2	159463361	159453613	159453801	-	159453735	T>C	rs59047739	0.2142	0.324577
chr2	159467380	159453613	159453801	-	159453735	A>C	rs16844051	0.04441	0.69
chr2	159468919	159453613	159453801	-	159453735	T>A	rs10206557	0.7985	0.749307
chr2	222880955	222900674	222900780	+	222900773	G>A	rs795890	0.5858	0.939372
chr2	241096129	241095130	241096438	-	241096129	G>C	rs2240539	0.5764	0.797631
chr2	65058600	65069399	65069801	+	65069664	G>A	rs2723081	0.05349	0.58718
chr2	65072632	65069399	65069801	+	65069664	T>C	rs55952639	0.4309	0.58944
chr20	25203073	25206522	25206590	+	25206577	T>G	rs6037058	0.5613	0.971811
chr20	58691078	58691034	58691227	+	58691078	G>A	rs6015338	0.7445	0.521337
chr20	58691536	58691034	58691227	+	58691078	C>G	rs6128401	0.01065	0.0499904
chr22	18989177	18987757	18987900	+	18987832	G>A	rs7292750	0.1246	0.02134
chr22	18989882	18987757	18987900	+	18987832	C>T	rs76150969	0.6722	0.686787
chr22	18989927	18987757	18987900	+	18987832	A>G	rs77572218	0.6576	0.983605
chr3	170708167	170708044	170708194	+	170708167	G>A	rs495979	0.8078	0.88838
chr3	191375291	191375062	191375589	+	191375291	A>G	rs2028573	0.3527	0.413223
chr3	192371855	192672459	192673270	-	192672988	T>A	rs4687327	0.1488	0.936909
chr3	192372556	192672459	192673270	-	192672988	G>A	rs77138812	0.6186	0.894549
chr3	192374704	192672459	192673270	-	192672988	A>G	rs34707595	0.4876	0.25833
chr3	192438813	192672459	192673270	-	192672988	T>A	rs73195320	0.07888	0.238187
chr3	192448598	192672459	192673270	-	192672988	A>G	rs58354254	0.4887	NA
chr3	192461847	192672459	192673270	-	192672988	A>G	rs113043439	0.4597	NA
chr3	192493493	192672459	192673270	-	192672961	A>G	rs7638837	0.8407	NA
chr3	192608380	192672459	192673270	-	192672961	C>T	rs78931006	0.002689	0.0693465
chr3	192616834	192672459	192673270	-	192672988	C>T	rs62293016	0.734	0.735327
chr3	192620569	192672459	192673270	-	192672961	G>A	rs2654704	0.1704	0.0323352
chr3	192628228	192672459	192673270	-	192672961	C>T	rs74768791	0.7954	NA
chr3	192631117	192672459	192673270	-	192672988	C>T	rs9833578	0.3089	0.2181
chr3	192635729	192672459	192673270	-	192672961	G>T	rs112191116	0.9212	0.6882
chr3	192650757	192672459	192673270	-	192672961	T>C	rs62293056	0.5542	0.310767
chr3	192664007	192672459	192673270	-	192672961	A>G	rs55819291	0.6725	0.490174
chr3	192723862	192672459	192673270	-	192672988	T>A	rs13092674	NA	NA
chr3	27431445	27431298	27431669	-	27431445	C>T	rs3755652	0.1157	0.0877289
chr4	113350497	113353045	113359299	+	113358266	T>C	rs74659352	0.7664	0.4433
chr4	113352610	113353045	113359299	+	113355724	T>C	rs112061035	0.6877	0.4886
chr4	113354786	113353045	113359299	+	113355728	C>G	rs3796928	0.6859	0.15869
chr4	153207119	153222243	153223039	+	153222876	T>C	rs4631020	0.3544	0.927025
chr4	153211908	153222243	153223039	+	153222876	A>T	rs7689149	0.899	0.348
chr4	153230484	153222243	153223039	+	153222876	A>G	rs60715090	0.5433	0.552
chr4	153253008	153222243	153223039	+	153222954	A>G	rs13107078	0.484	0.175376
chr4	153253195	153222243	153223039	+	153222954	G>A	rs13108085	0.4976	0.182275
chr4	153262624	153222243	153223039	+	153222954	C>T	rs72965081	0.1739	0.1409
chr4	153269388	153222243	153223039	+	153222954	G>A	rs7689143	0.7164	0.934077
chr4	2873413	2867972	2868129	+	2868088	C>T	rs4690001	0.5394	0.415223
chr4	38878328	38878071	38878426	+	38878328	G>A	rs11096964	0.4672	0.29407
chr4	41633017	41632977	41633085	+	41633017	A>G	rs7657178	0.6635	0.762578
chr4	4387147	4385857	4387173	+	4387147	C>G	rs10015223	0.2579	0.991965
chr4	86197385	86352165	86352224	-	86352167	C>T	rs12501090	0.2254	0.687708
chr4	86199599	86352165	86352224	-	86352167	C>A	rs80233441	0.2258	0.686335
chr4	86200616	86352165	86352224	-	86352167	C>A	rs78550851	0.2337	0.696379
chr4	86201915	86352165	86352224	-	86352167	A>G	rs76369390	0.2281	0.672205
chr4	86203161	86352165	86352224	-	86352167	T>C	rs17011492	0.2242	0.685311
chr4	86206894	86352165	86352224	-	86352167	T>A	rs146005304	0.2351	0.536125
chr4	86210279	86352165	86352224	-	86352167	A>G	rs114317910	0.2315	0.694522
chr4	86212502	86352165	86352224	-	86352167	C>T	rs114357907	0.2342	0.695013
chr4	86215723	86352165	86352224	-	86352167	G>A	rs145813207	0.2303	0.806782
chr4	86217422	86352165	86352224	-	86352167	A>C	rs79518557	0.2238	0.685499
chr4	86219712	86352165	86352224	-	86352167	G>C	rs77102687	0.2258	0.694899
chr4	86219743	86352165	86352224	-	86352167	C>A	rs114973557	0.2251	0.694846
chr4	86223798	86352165	86352224	-	86352167	C>T	rs75426624	0.2176	0.692657
chr4	86224075	86352165	86352224	-	86352167	G>A	rs78118694	NA	0.529751
chr4	86228400	86352165	86352224	-	86352167	C>A	rs17011533	0.2209	0.685984
chr4	86249933	86352165	86352224	-	86352167	A>G	rs77348624	0.2119	0.668631
chr4	86251071	86352165	86352224	-	86352167	T>C	rs12503520	0.3608	0.860433
chr4	86256454	86352165	86352224	-	86352167	T>A	rs7670728	0.2055	0.687266
chr4	86260122	86352165	86352224	-	86352167	T>C	rs12507513	0.3449	0.973327
chr5	131991772	131991745	131991813	-	131991772	C>A	rs407204	0.07559	0.350292
chr5	74635421	74637494	74640125	-	74639505	T>A	rs442425	0.1577	0.817865
chr5	83515065	83537007	83542268	+	83537326	T>C	rs34580448	0.9642	0.732089
chr6	54230726	54230714	54230917	+	54230726	C>T	rs2275769	0.2676	0.760676
chr7	10976854	10982372	10983159	+	10982603	A>G	rs16876770	0.352	0.556507
chr7	10978172	10982372	10983159	+	10982603	A>C	rs17163856	0.7948	0.264924
chr7	10988015	10982372	10983159	+	10982603	T>A	rs59779799	NA	NA
chr7	10990121	10982372	10983159	+	10982937	A>G	rs2160059	0.892	0.478407
chr7	131024905	131002197	131002320	-	131002229	C>A	rs1060177	0.7476	0.862929
chr7	131032964	131002197	131002320	-	131002229	C>T	rs350650	0.7708	0.628581
chr7	54558943	54557850	54559971	+	54558943	G>C	rs34594171	0.1682	0.455046
chr7	54559369	54557850	54559971	+	54559798	A>T	rs6593172	0.4704	0.5404
chr7	54559431	54557850	54559971	+	54559431	A>C	rs6965170	0.1359	0.521862
chr7	54567463	54557850	54559971	+	54559798	G>A	rs7792293	NA	NA
chr7	54570404	54557850	54559971	+	54559798	C>T	rs77820888	0.1096	0.108782
chr8	101740103	101887141	101887227	-	101887222	C>T	rs17404560	0.5001	0.240217
chr8	104106867	104094478	104094729	+	104094654	T>C	rs56250702	0.1321	0.74027
chr8	104120721	104094478	104094729	+	104094654	A>G	rs72685007	0.9902	0.482263
chr8	143921796	143922504	143925884	-	143925249	G>A	rs35139934	4.135e-07	9.28566e-05
chr8	51870270	51870248	51870390	-	51870270	G>C	rs10095651	0.508	0.991311
chr1	18875648	18876315	18876467	-	18876432	T>C	rs6695228	0.9003	0.16931
chr1	21665267	21665211	21665317	-	21665267	C>T	rs75449578	0.3421	0.78553
chr1	226872789	226871262	226871404	+	226871336	A>C	rs7523790	0.2684	0.9842
chr1	89588004	89587903	89588085	-	89588004	A>G	rs12125224	0.9029	0.373612
chr10	76956272	76975281	76975400	+	76975399	A>G	rs11001941	0.4483	0.696195
chr10	89334667	89338127	89338299	+	89338251	G>A	rs12244571	0.7888	0.965814
chr11	10668280	10690265	10690369	-	10690270	T>C	rs117595272	0.1178	0.113702
chr11	10685672	10690265	10690369	-	10690270	T>C	rs12421328	0.2888	0.0678455
chr11	122091791	122100374	122101167	-	122101091	A>G	rs947893	0.234	0.989394
chr11	130889515	130880622	130880806	-	130880747	G>A	rs67649878	0.9061	0.552396
chr11	130897591	130880622	130880806	-	130880747	G>A	rs3794133	0.9369	0.866458
chr11	17908471	17959470	17959636	-	17959500	G>A	rs55641458	0.4878	0.661673
chr11	17922459	17959470	17959636	-	17959500	C>T	rs61882456	0.6112	0.928611
chr11	17924652	17959470	17959636	-	17959500	C>G	rs4757604	0.4017	0.755132
chr11	17929968	17959470	17959636	-	17959500	T>A	rs2283239	0.6489	0.825785
chr11	17932535	17959470	17959636	-	17959500	G>A	rs3993323	0.6449	0.679332
chr11	17988241	17959470	17959636	-	17959500	G>T	rs61882460	0.6679	0.668247
chr11	35322560	35380381	35380541	-	35380538	C>T	rs56205617	0.8201	0.711359
chr11	35333076	35380381	35380541	-	35380538	C>T	rs78971372	0.4751	0.803475
chr11	35336854	35370941	35371096	-	35371054	G>A	rs11033078	0.5083	0.158322
chr11	35363364	35380381	35380541	-	35380538	T>C	rs10836379	0.8092	0.313588
chr11	35371208	35380381	35380541	-	35380531	T>A	rs1885346	0.41	0.852766
chr11	35381642	35380381	35380541	-	35380538	C>A	rs7119850	0.5609	0.81653
chr11	35399324	35380381	35380541	-	35380538	A>C	rs16927465	0.3778	0.923306
chr11	63687667	63718702	63721032	+	63719914	A>G	rs7943876	0.8917	0.579519
chr11	63701266	63718702	63721032	+	63719914	A>G	rs117659686	0.09063	0.560137
chr11	63718478	63718702	63721032	+	63719914	T>A	rs684865	NA	0.9015
chr11	63725338	63718702	63721032	+	63719914	A>G	rs12797102	0.8562	0.532847
chr14	102101959	102101875	102102085	-	102101959	G>A	rs10873531	0.5499	0.0411684
chr14	102129175	102101875	102102085	-	102101959	C>A	rs147174327	0.09845	NA
chr14	102134596	102101875	102102085	-	102101959	G>A	rs140989880	0.07957	0.1264
chr15	33068968	33088799	33088974	-	33088799	C>G	rs4144337	0.8734	0.698085
chr15	33078647	33088799	33088974	-	33088799	A>C	rs2604188	0.9802	0.03031
chr15	33086313	33088799	33088974	-	33088799	T>A	rs59966779	0.9869	0.2396
chr15	33097679	33088799	33088974	-	33088799	A>G	rs75411053	0.09152	0.825414
chr15	33109521	33088799	33088974	-	33088799	G>A	rs143741806	0.4815	0.473228
chr15	42455787	42449771	42451954	-	42451896	T>A	rs76008547	0.9821	0.568483
chr15	50484328	50484275	50484361	+	50484328	T>A	rs10220843	0.8154	0.704295
chr16	6661228	6876662	6876743	+	6876743	A>C	rs79915963	0.675	0.963711
chr16	6698138	6876662	6876743	+	6876666	G>C	rs79161571	0.2661	0.580501
chr16	6727784	6876662	6876743	+	6876666	T>A	rs9302829	NA	0.1672
chr16	6730888	6876662	6876743	+	6876666	A>C	rs7196961	0.5122	0.1579
chr16	6733711	6876662	6876743	+	6876666	T>C	rs115561910	0.5539	0.7941
chr16	6764367	6876662	6876743	+	6876666	T>A	rs994850	0.9694	0.172529
chr16	6770832	6876662	6876743	+	6876666	C>A	rs7500960	0.5295	0.162813
chr16	6774552	6876662	6876743	+	6876743	A>G	rs77213434	NA	0.906549
chr16	6785677	6876662	6876743	+	6876743	G>A	rs11865244	0.1577	0.953244
chr16	6791203	6876662	6876743	+	6876743	G>A	rs78988286	NA	0.626961
chr16	6823009	6876662	6876743	+	6876666	G>C	rs117260524	0.5184	0.838311
chr16	6842229	6876662	6876743	+	6876666	A>T	rs12596106	0.03932	0.0867557
chr16	6845350	6876662	6876743	+	6876743	T>G	rs117409835	0.4965	0.275451
chr16	6878655	6876662	6876743	+	6876666	G>A	rs61245782	NA	NA
chr16	6914938	6876662	6876743	+	6876666	T>A	rs12446606	0.9096	0.880936
chr16	6915297	6876662	6876743	+	6876666	C>G	rs12933266	0.2531	0.832502
chr16	6944765	6876662	6876743	+	6876743	C>A	rs11866316	0.8418	0.8685
chr16	6956761	6876662	6876743	+	6876666	C>A	rs58554423	0.8128	0.85026
chr16	6990883	6876662	6876743	+	6876666	G>A	rs78271149	0.8723	0.767061
chr16	6993631	6876662	6876743	+	6876743	C>A	rs57991974	0.7101	0.0899579
chr19	40355994	40365718	40365930	+	40365894	C>G	rs73046335	0.0379	0.151361
chr2	151939935	151970281	151970426	-	151970337	A>C	rs952339	0.8327	0.357918
chr2	221981	224864	224920	-	224919	C>A	rs3791224	0.7654	0.126929
chr2	227066	224864	224920	-	224919	G>A	rs3791220	0.7599	0.176805
chr2	228088	224864	224920	-	224919	G>A	rs57542652	0.7724	0.793049
chr2	228505	224864	224920	-	224919	C>G	rs300755	0.4296	0.164756
chr20	25206699	25206522	25206590	+	25206577	C>T	rs73339040	0.9681	0.1178
chr3	192372825	192672459	192673270	-	192672988	T>C	rs72607877	0.9091	0.859059
chr3	192497191	192672459	192673270	-	192672988	T>C	rs6796510	0.8558	0.849057
chr3	192500604	192672459	192673270	-	192672988	T>C	rs79393257	0.8414	0.850501
chr3	192506422	192672459	192673270	-	192672988	G>A	rs116665243	0.8259	0.883429
chr3	192512770	192672459	192673270	-	192672988	A>C	rs7623367	NA	0.866203
chr3	192526951	192672459	192673270	-	192672988	A>G	rs78599914	0.8694	0.886243
chr3	192532309	192672459	192673270	-	192672988	G>A	rs4312612	0.9191	0.347872
chr3	192542373	192672459	192673270	-	192672988	T>C	rs9810948	0.6339	0.818805
chr3	192563145	192672459	192673270	-	192672988	G>A	rs28371830	0.6385	0.31331
chr3	192593431	192672459	192673270	-	192672988	A>G	rs2701595	0.7019	0.221508
chr3	192599963	192672459	192673270	-	192672988	G>A	rs1921027	0.4967	0.170818
chr3	192621319	192672459	192673270	-	192672988	G>C	rs62293022	0.008638	0.00943158
chr3	192623222	192672459	192673270	-	192672988	G>C	rs62293024	0.7476	0.968022
chr3	192672961	192672459	192673270	-	192672961	A>C	rs880774	0.8922	0.446272
chr3	66230425	66236544	66236700	+	66236632	A>G	rs148482147	0.5028	0.367937
chr4	113504318	113508236	113508268	-	113508251	T>C	rs10488891	0.3062	0.633109
chr4	128096283	128091347	128091512	+	128091483	G>A	rs144963182	0.2108	0.04265
chr4	128097320	128091347	128091512	+	128091483	T>G	rs138000740	0.4002	0.620996
chr4	153206941	153222243	153223039	+	153222876	C>T	rs11729959	0.319	0.576247
chr4	153210363	153222243	153223039	+	153222876	G>A	rs10023973	0.8567	0.510477
chr4	153211782	153222243	153223039	+	153222876	C>T	rs7440583	0.1885	0.438854
chr4	153213451	153222243	153223039	+	153222876	A>C	rs4358380	0.8705	0.401454
chr4	153215424	153222243	153223039	+	153222876	T>A	rs4311294	0.2214	0.446883
chr4	153216962	153222243	153223039	+	153222876	G>A	rs11099878	0.2065	0.456971
chr4	153239836	153222243	153223039	+	153222954	T>C	rs557503982	NA	NA
chr4	153240023	153222243	153223039	+	153222876	A>G	rs4696445	0.008897	0.0219181
chr4	153241554	153222243	153223039	+	153222876	G>A	rs72965060	0.8529	0.4107
chr4	153242153	153222243	153223039	+	153222876	C>G	rs9997442	0.129	0.1073
chr4	153250765	153222243	153223039	+	153222876	G>T	rs78553973	0.3713	0.09964
chr4	153254744	153222243	153223039	+	153222876	G>A	rs72727890	0.7735	0.0312224
chr4	153262624	153222243	153223039	+	153222876	C>T	rs72965081	0.1739	0.1409
chr4	153264146	153222243	153223039	+	153222876	G>C	rs72729607	0.6633	0.0266836
chr4	153264818	153222243	153223039	+	153222954	C>A	rs56011574	0.8914	NA
chr4	185621236	185622914	185624494	-	185623281	A>G	rs11937003	NA	NA
chr4	2861987	2867972	2868129	+	2868088	A>G	rs7654786	0.8134	0.371446
chr4	86203004	86352165	86352224	-	86352167	T>C	rs17011487	0.2274	0.684833
chr4	86203072	86352165	86352224	-	86352167	C>A	rs17011489	0.2274	0.684725
chr4	86203425	86352165	86352224	-	86352167	T>G	rs79147616	0.2276	0.685103
chr4	86321753	86352165	86352224	-	86352167	A>G	rs2199307	0.8508	0.0297079
chr4	86402301	86277050	86277223	-	86277050	T>G	rs115116879	0.9236	0.123169
chr5	139280246	139307239	139308327	+	139307373	A>T	rs114354258	0.521	0.1565
chr5	83513888	83537007	83542268	+	83541812	G>A	rs310513	0.9433	0.8397
chr6	42617284	42617240	42617338	+	42617284	G>A	rs62414625	0.6254	0.876657
chr6	54225869	54230714	54230917	+	54230726	T>G	rs77567599	0.3416	NA
chr7	10979974	10982372	10983159	+	10982603	T>G	rs114153973	0.7812	0.288821
chr7	10990121	10982372	10983159	+	10982603	A>G	rs2160059	0.892	0.478407
chr7	130997384	131002197	131002320	-	131002229	A>C	rs2137847	0.3732	0.475977
chr7	131016292	131002197	131002320	-	131002229	C>T	rs10256333	0.2516	0.2528
chr7	131032715	131002197	131002320	-	131002229	A>T	rs350651	0.8699	0.503853
chr7	131033655	131002197	131002320	-	131002229	A>C	rs6965560	0.5947	0.601112
chr7	131034960	131002197	131002320	-	131002229	G>A	rs73145672	0.3008	0.53046
chr7	131036999	131002197	131002320	-	131002229	A>C	rs10247836	NA	0.463768
chr7	131038168	131002197	131002320	-	131002229	G>A	rs10281967	0.6343	0.605132
chr7	131039222	131002197	131002320	-	131002229	C>A	rs10227171	0.6904	0.759022
chr7	131041254	131002197	131002320	-	131002229	G>A	rs111822854	0.5167	0.628531
chr7	131042677	131002197	131002320	-	131002229	T>C	rs11978185	NA	0.754531
chr7	54557717	54557850	54559971	+	54559798	T>C	rs6959044	0.2889	NA
chr7	54564795	54557850	54559971	+	54559431	A>G	rs73398744	NA	NA
chr7	96958697	96978347	96979591	-	96978757	G>A	rs62473166	0.9872	0.109328
chr8	100300637	100300528	100300651	-	100300637	A>C	rs75646504	0.7465	0.73
chr8	101841642	101887141	101887227	-	101887222	G>C	rs73277026	0.574	0.327119
chr8	101857730	101887141	101887227	-	101887222	C>T	rs73280806	0.5523	0.28244
chr8	101876150	101887141	101887227	-	101887222	A>G	rs11992131	0.6868	0.277992
chr8	104078068	104093471	104093643	+	104093618	C>T	rs139621075	0.7136	0.840445
chr8	104101842	104094478	104094729	+	104094654	A>C	rs78419900	0.8863	NA
chr8	104108593	104093471	104093643	+	104093618	C>A	rs79238335	0.8372	0.723818
chr8	104112892	104093471	104093643	+	104093618	C>T	rs75723941	0.8972	0.745934
chr8	104115229	104094478	104094729	+	104094654	A>G	rs78227916	0.8113	NA
chr8	104127601	104094478	104094729	+	104094654	A>G	rs28520202	NA	NA
chr8	104144901	104093471	104093643	+	104093618	T>C	rs79634171	0.4609	0.5763
chr14	55580590	55601757	55601880	+	55601803	G>A	rs146028654	0.02292	0.291505
chr14	55583487	55601757	55601880	+	55601803	G>A	rs13379343	0.01808	0.202294
chr14	55583734	55601757	55601880	+	55601803	A>G	rs13379342	0.01653	0.212657
chr14	55585161	55601757	55601880	+	55601803	A>G	rs10148983	0.01822	0.421916
chr14	55586643	55601757	55601880	+	55601803	T>C	rs17683656	0.01753	0.238482
chr14	55587924	55601757	55601880	+	55601803	T>C	rs10147688	0.01363	0.20758
chr14	55587926	55601757	55601880	+	55601803	A>G	rs10135426	0.01379	0.20664
chr14	55595119	55601757	55601880	+	55601803	G>A	rs17746033	0.01336	0.186338
chr14	55595872	55601757	55601880	+	55601803	C>T	rs8009608	0.01326	0.205186
chr14	55596886	55601757	55601880	+	55601803	A>C	rs76201070	0.01323	0.189796
chr14	55599370	55601757	55601880	+	55601803	G>A	rs10133962	0.01321	0.185988
chr14	55602819	55601757	55601880	+	55601803	G>A	rs75115817	0.01305	0.138402
chr14	55603331	55601757	55601880	+	55601803	T>C	rs77990307	0.01296	0.138172
chr14	55604485	55601757	55601880	+	55601803	A>C	rs78522049	0.01527	0.182055
chr14	55605150	55601757	55601880	+	55601803	A>G	rs76555508	0.01552	0.18099
chr14	55607014	55601757	55601880	+	55601803	G>T	rs9972180	0.01578	0.194946
chr14	55608809	55601757	55601880	+	55601803	T>G	rs9944028	0.01527	0.170108
chr2	24122044	24135119	24135187	+	24135131	T>C	rs13006081	0.4506	0.246441
chr2	24135290	24135119	24135187	+	24135131	A>C	rs12329043	0.4582	0.228885
chr5	74638399	74637494	74640125	-	74639581	A>G	rs3822447	0.214	0.981767
chr5	74638428	74637494	74640125	-	74639581	G>C	rs1500135	0.2158	0.986318
chr10	13069179	13073868	13074100	-	13073887	C>G	rs11258169	0.6988	0.635553
chr10	13074731	13073868	13074100	-	13073887	C>A	rs12416459	0.9021	0.358212
chr10	13076693	13073868	13074100	-	13073887	A>G	rs10752283	0.8522	0.304108
chr10	13076724	13073868	13074100	-	13073887	C>T	rs61851397	0.8902	0.324734
chr10	13077825	13073868	13074100	-	13073887	G>A	rs77538812	0.7992	0.287499
chr10	32584043	32583034	32583307	+	32583192	A>C	rs72795559	0.941	0.802335
chr11	35366642	35370941	35371096	-	35371054	T>A	rs7107752	0.3459	0.893781
chr11	35366727	35370941	35371096	-	35371054	A>C	rs10836381	0.4525	0.997459
chr11	35367744	35370941	35371096	-	35371054	T>A	rs4559666	0.4134	0.978033
chr14	92120217	92118849	92118966	-	92118861	A>C	rs1950811	0.9359	0.6533
chr18	26930789	26930670	26930823	+	26930799	G>A	rs163224	0.6434	0.302723
chr2	24128139	24135119	24135187	+	24135131	T>C	rs12713210	0.4551	0.212001
chr2	24131277	24135119	24135187	+	24135131	G>C	rs12328954	0.4561	0.226971
chr2	24132699	24135119	24135187	+	24135131	A>G	rs10190080	0.4569	0.211804
chr2	24133606	24135119	24135187	+	24135131	C>T	rs6708688	0.4689	0.210912
chr2	24135474	24135119	24135187	+	24135131	C>A	rs10187612	0.459	0.21043
chr2	24135917	24135119	24135187	+	24135131	A>C	rs10200175	0.4456	0.908487
chr2	24136852	24135119	24135187	+	24135131	C>T	rs6721278	0.4576	0.220187
chr22	18987185	18987757	18987900	+	18987832	C>T	rs34546363	0.02659	0.0107897
chr22	18987460	18987757	18987900	+	18987832	C>A	rs2540656	0.105	0.0619587
chr22	18987933	18987757	18987900	+	18987832	G>C	rs2518803	0.03487	0.00892773
chr22	18988074	18987757	18987900	+	18987832	A>G	rs2518805	0.02595	0.0109855
chr4	86282897	86277050	86277223	-	86277050	A>G	rs75490644	0.3078	0.356177
chr11	674094	673998	674259	+	674094	G>A	rs4073591	0.7738	0.175008
chr15	25086409	25086331	25086464	+	25086393	A>G	rs4371131	0.6687	0.854184
chr15	25261414	25264643	25264720	+	25264678	T>C	rs112925721	0.2556	0.9804
chr15	25261774	25264643	25264720	+	25264678	T>G	rs113445307	NA	NA
chr15	25262145	25264643	25264720	+	25264678	G>A	rs34664920	0.428	0.8316
chr15	25263808	25264643	25264720	+	25264678	G>T	rs11853524	0.2394	0.7812
chr3	170723399	170708044	170708194	+	170708167	C>G	rs75981322	0.4615	0.0200594
chr1	165635754	165635727	165635822	+	165635754	T>C	rs4147599	0.1169	0.378718
chr1	21667107	21665211	21665317	-	21665267	A>G	rs829379	0.3676	0.211491
chr10	13075846	13073868	13074100	-	13073942	T>A	rs10796012	0.8292	0.29249
chr10	13089600	13073868	13074100	-	13073942	C>G	rs12570515	0.8462	0.495143
chr10	60060731	60059698	60060006	-	60059798	A>C	rs7907721	0.1228	0.508486
chr10	95324222	95336521	95337294	-	95336600	C>G	rs4918911	0.1385	0.380458
chr10	95332743	95336521	95337294	-	95336600	A>G	rs1887818	0.04381	0.0199083
chr10	95387063	95386991	95387119	-	95387063	C>A	rs10159602	0.1933	0.597848
chr10	95388200	95386991	95387119	-	95387063	G>A	rs11188308	0.5569	0.105044
chr11	105964111	105971914	105972028	+	105972013	A>T	rs72981935	0.6201	0.685201
chr11	122099276	122100374	122101167	-	122101091	C>A	rs112030904	0.4415	0.3697
chr14	79837977	79853539	79854217	+	79853943	G>T	rs2293832	0.4578	0.371146
chr14	79839090	79853539	79854217	+	79853943	A>C	rs2091925	0.354	0.253429
chr14	79844122	79853539	79854217	+	79853943	A>C	rs10873323	0.2909	0.239335
chr15	55467285	55466930	55467161	-	55466995	T>C	rs2290980	0.6603	0.442852
chr15	55480711	55466930	55467161	-	55466995	C>T	rs201539975	0.5495	0.151
chr16	6670149	6876662	6876743	+	6876666	G>A	rs12445315	0.8519	0.320387
chr16	6691505	6876662	6876743	+	6876666	A>T	rs9927973	0.7347	0.355274
chr16	6694725	6876662	6876743	+	6876743	A>G	rs78000055	0.3407	0.584271
chr16	6698941	6876662	6876743	+	6876743	C>G	rs11077072	0.8255	0.355492
chr16	6699611	6876662	6876743	+	6876666	G>A	rs1019257	0.7818	0.322847
chr16	6699611	6876662	6876743	+	6876743	G>A	rs1019257	0.7818	0.322847
chr16	6699760	6876662	6876743	+	6876743	G>A	rs1019255	0.806	0.325588
chr16	6707640	6876662	6876743	+	6876666	G>A	rs11862447	0.5549	0.538919
chr16	6710118	6876662	6876743	+	6876743	T>C	rs80057717	0.3897	0.538929
chr16	6761827	6876662	6876743	+	6876743	C>T	rs62017644	0.4209	0.888205
chr16	6766542	6876662	6876743	+	6876666	A>C	rs11859094	0.6084	0.121589
chr16	6768170	6876662	6876743	+	6876743	C>G	rs62016065	0.5305	0.957536
chr16	6768336	6876662	6876743	+	6876743	T>A	rs62016067	0.6627	0.882365
chr16	6768554	6876662	6876743	+	6876666	T>A	rs28396640	0.6242	0.911878
chr16	6770897	6876662	6876743	+	6876743	T>C	rs6500823	0.2235	0.127428
chr16	6777147	6876662	6876743	+	6876666	C>G	rs62016079	0.4476	0.26787
chr16	6789725	6876662	6876743	+	6876666	A>C	rs62016117	0.5926	0.417216
chr16	6807173	6876662	6876743	+	6876743	G>A	rs113879191	0.02195	0.222186
chr16	6808809	6876662	6876743	+	6876743	C>A	rs36024431	0.6482	0.698327
chr16	6904031	6876662	6876743	+	6876743	C>A	rs12928964	0.9457	0.428596
chr16	6906641	6876662	6876743	+	6876743	G>A	rs12444558	0.7665	0.0544959
chr16	6907136	6876662	6876743	+	6876743	C>G	rs12444870	0.9214	0.378063
chr16	6909778	6876662	6876743	+	6876743	C>A	rs36012551	0.778	0.0936576
chr16	6918353	6876662	6876743	+	6876743	G>C	rs7198874	0.2277	0.647279
chr16	6929219	6876662	6876743	+	6876743	T>A	rs72772261	0.2856	0.893196
chr16	6947508	6876662	6876743	+	6876666	G>A	rs111900549	0.8426	0.237912
chr16	6952807	6876662	6876743	+	6876743	C>A	rs9926804	0.02782	0.133239
chr16	6975516	6876662	6876743	+	6876743	C>G	rs55801250	0.3796	0.24538
chr16	6978682	6876662	6876743	+	6876743	G>C	rs79252601	0.3748	0.28381
chr16	6981089	6876662	6876743	+	6876743	A>G	rs115488833	0.4955	0.234626
chr16	6991672	6876662	6876743	+	6876666	G>A	rs111837854	0.4446	0.171387
chr17	41727343	41727298	41727453	-	41727343	T>A	rs7216154	0.1247	0.495651
chr19	23382838	23374638	23374764	-	23374700	A>C	rs11669071	NA	0.698248
chr19	46312454	46312161	46312267	+	46312242	C>A	rs116478928	0.1871	0.9507
chr19	51414881	51414824	51415108	-	51414881	G>A	rs1833785	0.01914	0.235356
chr19	8303258	8303855	8304088	-	8303874	A>C	rs56303780	0.3659	0.6859
chr2	236950	242798	242871	-	242800	C>A	rs10171229	0.57	0.261063
chr2	238308	242798	242871	-	242800	G>T	rs12714400	0.4529	0.84469
chr2	238975	242798	242871	-	242800	A>G	rs1461028	0.5568	0.250277
chr2	240630	242798	242871	-	242800	T>C	rs2085852	0.5545	0.242617
chr2	241669	242798	242871	-	242800	A>C	rs10174612	0.5792	0.237879
chr2	243504	242798	242871	-	242800	C>A	rs7556816	0.5614	0.262865
chr22	18978518	18987757	18987900	+	18987832	G>A	rs141373695	0.5576	0.423569
chr3	170497326	170708044	170708194	+	170708167	G>T	rs79600497	0.689	0.218904
chr3	170525812	170708044	170708194	+	170708167	G>A	rs79752177	0.7841	0.194551
chr3	170527206	170708044	170708194	+	170708167	A>C	rs11915593	0.713	0.235833
chr3	170528344	170708044	170708194	+	170708167	C>A	rs11924505	0.8094	0.252439
chr3	170529623	170708044	170708194	+	170708167	A>G	rs10936639	0.103	0.331323
chr3	170558552	170708044	170708194	+	170708167	C>A	rs73163893	0.8499	0.339238
chr3	170595934	170708044	170708194	+	170708167	A>G	rs1983010	0.7159	0.00716255
chr3	170666986	170708044	170708194	+	170708167	C>T	rs144784823	NA	0.0036666
chr3	170671842	170708044	170708194	+	170708167	C>A	rs6444939	0.3587	0.145006
chr3	170682946	170708044	170708194	+	170708167	C>G	rs28831374	0.3129	0.192009
chr3	170722821	170708044	170708194	+	170708167	C>G	rs61792492	0.4702	0.0537332
chr3	18351327	18351313	18351408	-	18351327	C>A	rs116044839	0.6041	0.811395
chr3	191372172	191375062	191375589	+	191375264	G>A	rs73185228	0.5191	0.0709368
chr3	192361429	192672459	192673270	-	192672961	C>T	rs79647581	0.5897	0.789538
chr3	192372575	192672459	192673270	-	192672961	G>A	rs75218911	0.7186	0.524023
chr3	192378264	192672459	192673270	-	192672961	T>C	rs113345139	0.002616	0.290549
chr3	192383036	192672459	192673270	-	192672961	T>A	rs115537358	0.6819	0.1997
chr3	192435645	192672459	192673270	-	192672961	G>C	rs61521005	0.2418	NA
chr3	192450657	192672459	192673270	-	192672961	G>A	rs57308380	0.5852	NA
chr3	192468841	192672459	192673270	-	192672961	G>A	rs73070221	0.5353	NA
chr3	192676510	192672459	192673270	-	192672988	G>A	rs1505451	0.3503	0.803391
chr4	113350449	113353045	113359299	+	113357121	A>G	rs4834328	0.6442	0.369171
chr4	86203004	86335076	86335156	-	86335103	T>C	rs17011487	0.2274	0.684833
chr4	86333679	86335076	86335156	-	86335103	T>C	rs74986673	0.9697	0.171223
chr5	62312247	62308309	62308511	+	62308377	A>G	rs12655562	0.4413	0.651541
chr5	62321767	62308309	62308511	+	62308377	T>C	rs13156695	0.3558	0.591098
chr5	83524459	83537007	83542268	+	83542078	T>C	rs310504	0.3908	0.827796
chr5	83524898	83537007	83542268	+	83537572	A>G	rs79798234	0.03863	0.884017
chr5	83528929	83537007	83542268	+	83542078	A>G	rs310508	NA	0.735649
chr5	83533566	83537007	83542268	+	83542078	T>A	rs149529	0.04286	0.97959
chr6	42624274	42617240	42617338	+	42617284	G>C	rs7743466	0.1203	0.729152
chr7	54560071	54557850	54559971	+	54559798	T>A	rs150272223	NA	NA
chr7	54560453	54557850	54559971	+	54559431	A>G	rs112457440	NA	NA
chr7	54563015	54557850	54559971	+	54559431	T>A	rs73408521	NA	NA
chr7	54565309	54557850	54559971	+	54559431	C>T	rs73118036	0.3375	0.11921
chr7	54565686	54557850	54559971	+	54559431	G>A	rs112357717	NA	NA
chr7	54570351	54557850	54559971	+	54559798	A>G	rs76484210	0.2116	NA
chr7	54570404	54557850	54559971	+	54558943	C>T	rs77820888	0.1096	0.108782
chr8	38758596	38742351	38742451	+	38742375	T>A	rs141163300	NA	0.969219
chr8	38769843	38742351	38742451	+	38742375	T>C	rs3739247	0.9968	0.375781
chr9	70633908	70625482	70625517	-	70625515	A>C	rs6560146	0.0824	0.684481
chr9	70634324	70625482	70625517	-	70625515	A>C	rs7036072	0.07919	0.730888
chr9	70634723	70625482	70625517	-	70625515	A>C	rs7039530	0.08222	0.757365
