## Supplemental Table S3 for "Allele-specific splicing modulates protein isoforms and Alzheimer’s risk"

### Sheet: Supplemental_Table_S3
Supplemental Table S3: Tag SNPs with differential allelic bias between AD and control samples, ASAS exons, and their mean allelic ratio in AD or control samples in each brain region. All coordinates are from the hg38 human genome assembly.
Chromosome	Position	Ensembl_gene	Brain_region	Gene	Mean_AD_allelic_ratio	Mean_control_allelic_ratio	Alleles	rsid	Bellenguez_etal_2022_pvalue	Jansen_etal_2019_pvalue
chr8	11838843	ENSG00000079459.13	frontal pole	FDFT1	0.439875	0.551194	T>C	rs3258	0.9369	0.0959975
chr6	130840364	ENSG00000079819.19	frontal pole	EPB41L2	0.447984	0.557122	T>A	rs1043596	0.01513	0.211586
chr16	56347400	ENSG00000087258.16	frontal pole	GNAO1	0.494521	0.616194	G>A	rs7205545	0.3459	0.919394
chr10	95314372	ENSG00000095637.23	frontal pole	SORBS1	0.46527	0.602017	A>G	rs17849148	0.2847	0.406969
chr7	44829432	ENSG00000105968.19	frontal pole	H2AZ2	0.448225	0.549724	G>A	rs11764950	0.06747	0.679914
chr7	44833845	ENSG00000105968.19	frontal pole	H2AZ2	0.428141	0.591233	C>G	rs10260964	0.5674	0.725064
chr3	192139904	ENSG00000114279.15	frontal pole	FGF12	0.508429	0.610522	A>C	rs1968977	0.4055	0.542759
chr8	101188175	ENSG00000120963.12	frontal pole	ZNF706	0.405566	0.561423	C>T	rs11987160	0.1538	0.982537
chr6	152330899	ENSG00000131018.25	frontal pole	SYNE1	0.461533	0.584725	A>C	rs6911096	0.01488	0.208624
chr13	35771679	ENSG00000133083.15	frontal pole	DCLK1	0.570173	0.433628	C>T	rs1045696	0.1528	0.665197
chr13	36112001	ENSG00000133083.15	frontal pole	DCLK1	0.603543	0.479276	T>C	rs3748308	0.8618	0.105857
chr10	60071513	ENSG00000151150.22	frontal pole	ANK3	0.538197	0.434014	T>C	rs10821668	0.04416	0.0725092
chr5	112878396	ENSG00000153037.15	frontal pole	SRP19	0.581383	0.422147	C>A	rs2546115	0.8096	0.808111
chr3	41239897	ENSG00000168036.18	frontal pole	CTNNB1	0.523613	0.404174	T>G	rs2953	0.7679	0.125321
chr8	27671767	ENSG00000168077.14	frontal pole	SCARA3	0.695299	0.541302	C>T	rs1036706	0.1635	0.643548
chr3	14944351	ENSG00000225733.6	frontal pole	FGD5-AS1	0.426692	0.66506	A>T	rs1043913	0.3116	0.889845
chr7	130944734	ENSG00000231721.7	frontal pole	LINC-PINT	0.476436	0.368313	T>C	rs2293748	0.01395	0.029402
chr17	16800179	ENSG00000266302.6	frontal pole	NA	0.771363	0.622332	G>A	rs28538200	NA	0.9113
chr12	40972240	ENSG00000018236.15	superior temporal gyrus	CNTN1	0.533499	0.372347	G>A	rs10879442	0.6437	0.710163
chr12	41070201	ENSG00000018236.15	superior temporal gyrus	CNTN1	0.588717	0.448569	G>A	rs444927	0.1323	0.663404
chr16	7712252	ENSG00000078328.23	superior temporal gyrus	RBFOX1	0.446419	0.56992	T>C	rs73503004	0.506	0.994842
chr20	36231997	ENSG00000088367.23	superior temporal gyrus	EPB41L1	0.462879	0.618082	T>C	rs3813918	0.4642	0.558642
chr13	100635086	ENSG00000125247.16	superior temporal gyrus	TMTC4	0.382022	0.571489	C>T	rs946837	0.4142	0.464339
chr1	39442834	ENSG00000127603.31	superior temporal gyrus	MACF1	0.385315	0.485317	G>A	rs587404	0.2195	0.714535
chr17	20260216	ENSG00000128487.18	superior temporal gyrus	SPECC1	0.470096	0.597086	A>G	rs2703791	0.09039	0.567624
chr15	88032954	ENSG00000140538.16	superior temporal gyrus	NTRK3	0.565746	0.386195	G>A	rs2229910	0.4294	NA
chr10	60029514	ENSG00000151150.22	superior temporal gyrus	ANK3	0.493545	0.612089	G>A	rs1049862	0.06695	0.724474
chr3	11015683	ENSG00000157103.12	superior temporal gyrus	SLC6A1	0.577596	0.445743	G>A	rs6342	0.5082	0.351638
chr8	143923488	ENSG00000178209.16	superior temporal gyrus	PLEC	0.453541	0.603878	C>G	rs7016416	0.03676	0.0505474
chr18	76982452	ENSG00000266844.1	superior temporal gyrus	MBP-AS1	0.430255	0.558221	A>C	rs470717	0.8468	0.761725
chr5	83537326	ENSG00000038427.16	inferior frontal gyrus	VCAN	0.467327	0.589465	G>A	rs2548541	0.04603	0.407094
chr7	44831334	ENSG00000105968.19	inferior frontal gyrus	H2AZ2	0.594742	0.491726	T>C	rs10267576	0.4802	0.814322
chr7	44833526	ENSG00000105968.19	inferior frontal gyrus	H2AZ2	0.406737	0.582392	C>A	rs12155039	0.4875	0.82151
chr14	103701208	ENSG00000126214.21	inferior frontal gyrus	KLC1	0.577877	0.422727	G>A	rs709399	0.01875	0.0195003
chr13	113078695	ENSG00000126217.21	inferior frontal gyrus	MCF2L	0.5643	0.453012	C>A	rs35155188	0.8223	0.472113
chr1	39336143	ENSG00000127603.31	inferior frontal gyrus	MACF1	0.38892	0.517536	A>C	rs41270807	0.2621	0.459408
chr8	17645922	ENSG00000129422.14	inferior frontal gyrus	MTUS1	0.411564	0.298422	G>C	rs1043883	0.154	0.407114
chr18	34890495	ENSG00000134769.23	inferior frontal gyrus	DTNA	0.52653	0.420154	C>T	rs7227051	0.1232	0.171259
chr8	38838478	ENSG00000147526.20	inferior frontal gyrus	TACC1	0.539171	0.40043	T>C	rs2292741	0.2817	0.334764
chr11	113264608	ENSG00000149294.17	inferior frontal gyrus	NCAM1	0.491749	0.613303	T>C	rs625741	0.03076	0.987357
chr8	143920720	ENSG00000178209.16	inferior frontal gyrus	PLEC	0.628556	0.506506	G>A	rs35858667	NA	0.590418
chr16	57663656	ENSG00000205336.14	inferior frontal gyrus	ADGRG1	0.383658	0.544181	C>A	rs10852555	0.5087	0.652402
chr2	71427045	ENSG00000075292.19	parahippocampal gyrus	ZNF638	0.545673	0.411579	G>A	rs1804020	0.01131	0.00161991
chr20	58903752	ENSG00000087460.29	parahippocampal gyrus	GNAS	0.44479	0.562256	C>G	rs7121	0.677	0.476823
chr13	98923314	ENSG00000088387.20	parahippocampal gyrus	DOCK9	0.478431	0.58888	G>A	rs12428661	0.3912	0.83796
chr10	95346408	ENSG00000095637.23	parahippocampal gyrus	SORBS1	0.572886	0.457859	T>A	rs726176	0.7463	0.0509193
chr6	70860938	ENSG00000112305.15	parahippocampal gyrus	SMAP1	0.410092	0.61481	A>G	rs9680	0.9211	0.356652
chr2	222943719	ENSG00000123983.15	parahippocampal gyrus	ACSL3	0.596101	0.457284	G>C	rs10755043	0.4278	0.488979
chr15	63059641	ENSG00000140416.23	parahippocampal gyrus	TPM1	0.564012	0.436824	C>A	rs1071646	0.0008925	0.0129336
chr10	60205867	ENSG00000151150.22	parahippocampal gyrus	ANK3	0.579451	0.433847	A>G	rs2297979	0.3278	0.448731
chr3	191380177	ENSG00000152492.15	parahippocampal gyrus	CCDC50	0.51153	0.315388	T>A	rs293813	0.04483	0.701915
chr3	11015683	ENSG00000157103.12	parahippocampal gyrus	SLC6A1	0.644523	0.484972	G>A	rs6342	0.5082	0.351638
chr18	26855854	ENSG00000260372.7	parahippocampal gyrus	AQP4-AS1	0.409806	0.523589	C>G	rs3763043	0.9928	0.793851
chr5	157394305	ENSG00000285868.1	parahippocampal gyrus	NA	0.616413	0.444925	T>C	rs6862302	0.2393	0.800798
