## Supplemental Table S4 for "Allele-specific splicing modulates protein isoforms and Alzheimer’s risk"

### Sheet: Sheet1
Supplemental Table S4. Sequences used in this study
Name	Sequence
	EMSA oligos
CLASP2 T7FwG	TAATACGACTCACTATAGGG CAATGGTATTAGCAGATTGTGATCC
CLASP2 T7RvG	GGATCACAATCTGCTAATACCATTG CCCTATAGTGAGTCGTATTA
CLASP2 T7FwA	TAATACGACTCACTATAGGG CAATGGTATTAGTAGATTGTGATCC
CLASP2 T7RvA	GGATCACAATCTACTAATACCATTG CCCTATAGTGAGTCGTATTA
KTN1 T7FwT	TAATACGACTCACTATAGGG GCAGCTGTCTAATGTTAGGCATTAC
KTN1 T7RvT	GTAATGCCTAACATTAGACAGCTGC CCCTATAGTGAGTCGTATTA
KTN1 T7FwC	TAATACGACTCACTATAGGG GCAGCTGTCTAACGTTAGGCATTAC
KTN1 T7RvC	GTAATGCCTAACGTTAGACAGCTGC CCCTATAGTGAGTCGTATTA
	QKI cloning primers
QKI-C214-reverse	GCTTTGTTAGCAGCCGGATCTTAAAGGGCTGGTGATTTAATG
QKI-N7del-forward	GGCCTGGTGCCGCGCGGCAGCAAGGAGAAGCCGAAGC
	5' UTR sequences
KTN1 full length	CGTCTTCCCGGTCTCCTTTCCCGGCCGCACAGGGTAGATTTTCGTTCCGTCACCCAGGCTGGAGTGCAGTGGTGTGACCCTGGCTTGCTGCAACCCTTTGCCTCCTGGGTTCAAGTGATTCTCATTGCCTCAGCCTCCTAAGTAGCTGGGATTACAGGTTTTATAGGATCACATTGACAAAAGTACC
KTN1 skipping	GCCGCCGCGTCTTCCCGGTCTCCTTTCCCGGCCGCACAGGGTTTTATAGGATCACATTGACAAAAGTACC
SDR39U1 full length	CGACAGGATGAGCTCGCTGCATCGGGGCTGCCGAGCTGCGATGCCGCCGTCAACCTGGCCGGAGAGAACATCCTCAACCCTCTCCGAAGATGGAATGAAACCTTCCAAAAAGAGGTTCTCGGCAGCCGCCTAGAGACCACCCAATTGCTGGCTAAAGCCATCACCAAAGCCCCACAACCCCCCAAGGCCTGGGTCTTAGTCACAGGTGTAGCTTACTACCAGCCCAGTCTGACTGCGGAGTATGATGAAGACAGCCCAGGAGGGGACTTTGACTTTTTCTCCAACCTCGTAACCAAATGGGAAGCTGCAGCCAGGCTTCCTGGAGATTCTACACGCCAGGTGGTGGTGCGCTCAGGTGAGAAACGGGCCTGGGTATCAGACAGGGTTGGAATGTCTTCT…
SDR39U1 skipping	CGGGACAGGCTTCATTGGGACAGCCCTAACCCAGCTGCTGAATGCCAGAGGCCACGAAGTGACGTTGGTCTCCCGAAAGCCCGGGCCCGGCCGGATCACGTGGG
NT5C2 full length	AGTTGCGCGCTGGGATTGTTGCGGTGCGCTGGAGCCGAGTTTCGCTCTGCTGCCCAGGCTGGAGTACAGTGATGTGATCTCCTGACGTCAAGTGATCCATTCGCCTCGGCCTCCCAAAGTTCTGGGATTACAAGTGTGAGCCACTGCCACTGGCTGAAAAAGTCTTATTGTGGCATAATTGAATACAAAATACAGTTAAAATAAA
NT5C2 skipping	AGTTGCGCGCTGGGATTGTTGCGGTGCGCTGGAGCCGAATACAAAATACAGTTAAAATAAA
